# Integrated analysis of glycan and RNA in single cells

**DOI:** 10.1101/2020.06.15.153536

**Authors:** Fumi Minoshima, Haruka Ozaki, Haruki Odaka, Hiroaki Tateno

## Abstract

Single-cell sequencing has emerged as an indispensable technology to dissect cellular heterogeneity but never been applied to the simultaneous analysis of glycan and RNA. Using oligonucleotide-labeled lectins, we first established lectin-based glycan profiling of single cells by sequencing (scGlycan-seq). We then combined the scGlycan-seq with single-cell transcriptome profiling (scRNA-seq) for joint analysis of glycan and RNA in single cells (scGR-seq). Using scGR-seq, we analyzed the two modalities in human induced pluripotent stem cells (hiPSCs) before and after differentiation into neural progenitor cells at the single cell resolution. The combination of RNA and glycan separated the two cell types clearer than either one of them. Furthermore, integrative analysis of glycan and RNA modalities in single cells found known and novel lectins that were specific to hiPSCs and coordinated with neural differentiation. Taken together, we demonstrate that scGR-seq can reveal the cellular heterogeneity and biological roles of glycans across multicellular systems.
