## Supplementary material for "Integrated analysis of glycan and RNA in single cells": Table S1

### Sheet: TableS1
Table S1. DNA-barcoded lectins
	Name	Species	Origin	Source3	Rough specificity1,2	OligoDNA sequence	Lectin barcode sequence for NGS	DNA modification rate (DNA/lectin, mol/mol)
1	rPVL	Psathyrella velutina	E.coli	AIST	Sia, GlcNAc	CGACGCTCTTCCGATCTCTGTCGCCCTGAACAACGGCAATGGCAGTCAGATCGGAAGAGCACAC	TCGCCCTGAACAACGGCAATGG	0.71
2	SNA	Sambucus nigra	Natural	Seikagaku	a2-6Sia	CGACGCTCTTCCGATCTCTGTGCCGCTAGCCAGGGTTGGACTGTCAGATCGGAAGAGCACAC	TGCCGCTAGCCAGGGTTGGACT	0.22
3	SSA	Sambucus sieboldiana	Natural	Vector	a2-6Sia	CGACGCTCTTCCGATCTCTGGCACTCGTTGCTGGGTCTGGGGACGTCAGATCGGAAGAGCACAC	GCACTCGTTGCTGGGTCTGGGG	0.3
4	TJAI	Trichosanthes japonica	Natural	Vector	a2-6Sia	CGACGCTCTTCCGATCTCTGACAGCTACTCGTGCGGGAAAGCAGTCAGATCGGAAGAGCACAC	ACAGCTACTCGTGCGGGAAAGC	0.38
5	rPSL1a	Polyporus squamosus	E.coli	AIST	a2-6Sia	CGACGCTCTTCCGATCTCTGGGTCTGGGGTCAACTCCGTGGCGTGTCAGATCGGAAGAGCACAC	GGTCTGGGGTCAACTCCGTGGC	0.13
6	rDiscoidin II	Dictyostelium dicodeum	E.coli	AIST	LacNAc, Galb1-3GalNAc (T), aGalNAc (Tn)	CGACGCTCTTCCGATCTCTGGGCGAAGTCTCAATCGGCGATCGGGTCAGATCGGAAGAGCACAC	GGCGAAGTCTCAATCGGCGATC	0.11
7	rCGL2	Coprinopsis cinerea	E.coli	AIST	GalNAca1-3Gal (A), PolyLacNAc	CGACGCTCTTCCGATCTCTGTGTGGCAGCCATTCGTTCCTCCGCGTCAGATCGGAAGAGCACAC	TGTGGCAGCCATTCGTTCCTCC	0.13
8	rC14	Gallus gallus domesticus	E.coli	AIST	Branched LacNAc	CGACGCTCTTCCGATCTCTGACCCAAGCGATCTGACTGTCCACCGTCAGATCGGAAGAGCACAC	ACCCAAGCGATCTGACTGTCCA	0.09
9	GSLII	Griffonia simplicifolia	Natural	Vector	bisecting GlcNAc	CGACGCTCTTCCGATCTCTGTCCTCCAAGGAGCCGCCACACCGTCAGATCGGAAGAGCACAC	TCCTCCAAGGAGCCGCCACACC	2.95
10	rSRL	Sclerotium rolfsii	E.coli	AIST	Core1,3, agalacto N-glycan	CGACGCTCTTCCGATCTCTGCGTGCTGACGATGGGTGGCAGTGTCAGATCGGAAGAGCACAC	CGTGCTGACGATGGGTGGCAGT	0.51
11	rF17AG	Escherichia coli	E.coli	AIST	GlcNAc	CGACGCTCTTCCGATCTCTGAGCGGCTGGTGTGTAGGGGCCAGTCAGATCGGAAGAGCACAC	AGCGGCTGGTGTGTAGGGGCCA	1.68
12	rGRFT	Griffithia sp.	E.coli	AIST	Man	CGACGCTCTTCCGATCTCTGCGTATGGCGGTAGCGGTGGTAGCGTCAGATCGGAAGAGCACAC	CGTATGGCGGTAGCGGTGGTAG	0.5
13	ConA	Canavalia ensiformis	Natural	Vector	Man	CGACGCTCTTCCGATCTCTGTGGGAGTCCACAGGGAAGCAGTGTGTCAGATCGGAAGAGCACAC	TGGGAGTCCACAGGGAAGCAGT	0.22
14	rOrysata	Oryza sativa	E.coli	AIST	Mana1-3Man, High-man, biantenna	CGACGCTCTTCCGATCTCTGGGGTGGCAATGGAGGCAGTGCACAGTCAGATCGGAAGAGCACAC	GGGTGGCAATGGAGGCAGTGCA	0.18
15	rPALa	Phlebodium aureum	E.coli	AIST	Man5, biantenna	CGACGCTCTTCCGATCTCTGTGGTGAACGGCCTGCAAGTCGTGTGTCAGATCGGAAGAGCACAC	TGGTGAACGGCCTGCAAGTCGT	4.98
16	rBanana	Musa acuminata	E.coli	AIST	Mana1-2Mana1-3(6)Man	CGACGCTCTTCCGATCTCTGGTGGGAATGGTGGCTCAGCGTTCGTCAGATCGGAAGAGCACAC	GTGGGAATGGTGGCTCAGCGTT	0.66
17	rCalsepa	Calystegia sepium	E.coli	AIST	Biantenna with bisecting GlcNAc	CGACGCTCTTCCGATCTCTGGGCGGCAACAATCCCATTGCGTGTCAGATCGGAAGAGCACAC	GGCGGCAACAATCCCATTGCGT	0.89
18	rRSL	Ralstonia solanacearum	E.coli	AIST	aMan, a1-2Fuc (H), a1-3Fuc (Lex), a1-4Fuc (Lea)	CGACGCTCTTCCGATCTCTGTGCGAATGCAGCCAACACGCAGTCAGATCGGAAGAGCACAC	TGCGAATGCAGCCAACACGCA	0.28
19	rBC2LA	Burkholderia cenocepacia	E.coli	AIST	aMan, High-man	CGACGCTCTTCCGATCTCTGACTGATGCGCGTTTAGCCCCGAGTCAGATCGGAAGAGCACAC	ACTGATGCGCGTTTAGCCCCGA	0.64
20	rAAL	Aleuria aurantia	Natural	Vector	Fucose	CGACGCTCTTCCGATCTCTGACTGGCAGAAAGGTCGCGAAGAGCGTCAGATCGGAAGAGCACAC	ACTGGCAGAAAGGTCGCGAAGA	0.25
21	rRSIIL	Ralstonia solanacearum	E.coli	AIST	aMan, a1-2Fuc (H), a1-3Fuc (Lex), a1-4Fuc (Lea)	CGACGCTCTTCCGATCTCTGTCCGTCCATTCGCGTCTACACCGCGTCAGATCGGAAGAGCACAC	TCCGTCCATTCGCGTCTACACC	2.95
22	rPhoSL	Pholiota squarrosa	E.coli	AIST	a1-6Fuc	CGACGCTCTTCCGATCTCTGTGGAAAGTGGGTCGCTCAGTGGGGTCAGATCGGAAGAGCACAC	TGGAAAGTGGGTCGCTCAGTGG	0.75
23	rAOL	Aspergillus oryzae	E.coli	AIST	aMan, a1-2Fuc (H), a1-3Fuc (Lex), a1-4Fuc (Lea)	CGACGCTCTTCCGATCTCTGTGGCAAGTCTGCTGGGATCATGGCGTCAGATCGGAAGAGCACAC	TGGCAAGTCTGCTGGGATCATG	0.96
24	rBC2LCN	Burkholderia cenocepacia	E.coli	AIST	Fuca1-2Galb1-3GlcNAc (GalNAc)	CGACGCTCTTCCGATCTCTGATGTTGCGAAAGCGGGCATACGGTCAGATCGGAAGAGCACAC	ATGTTGCGAAAGCGGGCATACG	3.6
25	UEAI	Ulex europaeus	Natural	Vector	Fuca1-2Galb1-4GlcNAc	CGACGCTCTTCCGATCTCTGAGTGACGACGGTGGCTTGCCAGTCAGATCGGAAGAGCACAC	AGTGACGACGGTGGCTTGCCA	0.49
26	TJAII	Trichosanthes japonica	Natural	Vector	Fuca1-2Galb1-4GlcNAc, GalNAcb1-4GlcNAc	CGACGCTCTTCCGATCTCTGGCCGGCGAAATCACATGTGTTTGCGTCAGATCGGAAGAGCACAC	GCCGGCGAAATCACATGTGTTT	0.16
27	rGC2	Geodia cydonium	E.coli	AIST	a1-2Fuc (H), aGalNAc (A), aGal (B)	CGACGCTCTTCCGATCTCTGCTCGCCACGCATCCACTGGTGGTCAGATCGGAAGAGCACAC	CTCGCCACGCATCCACTGGTG	0.21
28	rMOA	Marasmius oreades	E.coli	AIST	aGal (B)	CGACGCTCTTCCGATCTCTGGGACTCCGATTGTAGGCTGGCAGTGTCAGATCGGAAGAGCACAC	GGACTCCGATTGTAGGCTGGCA	0.59
29	rPAIL	Pseudomonas aeruginosa	E.coli	AIST	a,bGal, aGalNAc (Tn)	CGACGCTCTTCCGATCTCTGTGCCACGATGCGTTCTGTGGAGCCGTCAGATCGGAAGAGCACAC	TGCCACGATGCGTTCTGTGGAG	0.07
30	rGal3C	Homo sapiens	E.coli	AIST	LacNAc, polylactosamine	CGACGCTCTTCCGATCTCTGTGGCCTTTCACTTCAACCCACGCGTCAGATCGGAAGAGCACAC	TGGCCTTTCACTTCAACCCACG	0.12
31	rLSLN	Laetiporus sulphureus	E.coli	AIST	LacNAc, polylactosamine	CGACGCTCTTCCGATCTCTGCGCTTGCTTGGGTTTGCCAGTCGGTCAGATCGGAAGAGCACAC	CGCTTGCTTGGGTTTGCCAGTC	0.67
32	HPA	Helix pomatia	Natural	Seikagaku	aGalNAc (A, Tn)	CGACGCTCTTCCGATCTCTGGCGAGTCCGTATTGCCGTCCACCGGTCAGATCGGAAGAGCACAC	GCGAGTCCGTATTGCCGTCCAC	1.32
33	rPPL	Pleurocybella porrigens	E.coli	AIST	a,bGalNAc (A, Tn, LacDiNAc)	CGACGCTCTTCCGATCTCTGTGGTACTCGCACCTTGGAAACCGTGTCAGATCGGAAGAGCACAC	TGGTACTCGCACCTTGGAAACC	0.25
34	rCNL	Clitocybe nebularis	E.coli	AIST	a,bGalNAc (A, Tn, LacDiNAc)	CGACGCTCTTCCGATCTCTGTGGTGCAGCTCTGGTTGGCTCAGTCAGATCGGAAGAGCACAC	TGGTGCAGCTCTGGTTGGCTCA	0.85
35	WFA	Wisteria floribunda	Natural	Vector	Terminal GalNAc, LacDiNAc	CGACGCTCTTCCGATCTCTGGCCAAAGCTGCAGATGGCCTTGCCGTCAGATCGGAAGAGCACAC	GCCAAAGCTGCAGATGGCCTTG	0.54
36	rABA	Agarics bisporus	E.coli	AIST	Galb1-3GalNAc (T), GlcNAc	CGACGCTCTTCCGATCTCTGTGGGTGGCTCTGGGACCTCAGGGTCAGATCGGAAGAGCACAC	TGGGTGGCTCTGGGACCTCAGG	0.35
37	rDiscoidin I	Dictyostelium Discodeum	E.coli	AIST	Gal	CGACGCTCTTCCGATCTCTGTCCAACCGCGCAACATCACGACCAGTCAGATCGGAAGAGCACAC	TCCAACCGCGCAACATCACGAC	0.18
38	rMalectin	Homo sapiens	E.coli	AIST	Glca1-2Glc	CGACGCTCTTCCGATCTCTGGCCGTGTTGGTCGTGCTTCGGGTCAGATCGGAAGAGCACAC	GCCGTGTTGGTCGTGCTTCGG	0.12
39	CSA	Oncorhynchus keta	Natural	JOM	Rhamnose, Gala1-4Gal	CGACGCTCTTCCGATCTCTGAGCGTTCTTCTTGGCACCCGCTGTCAGATCGGAAGAGCACAC	AGCGTTCTTCTTGGCACCCGCT	1.19
40	mIgG	Mus musculus	Mus musculus	JIR	ND	CGACGCTCTTCCGATCTCTGGCTTGGCAAGCGTTCCTGGCTGTCAGATCGGAAGAGCACAC	CGCTCTTCCGATCTCTGGCTTG	0.12
41	gIgG	Ovis aries	Ovis aries	R&D	ND	CGACGCTCTTCCGATCTCTGACGAGCGACTCAAGGACAAGTGGTCAGATCGGAAGAGCACAC	ACGAGCGACTCAAGGACAAGTG	0.07
1Abbreviations: Gal (D-galactose), GalNAc (N-acetyl-galactosamine), GlcNAc (N-acetyl-glucosamine), Fuc (L-fucose), Glc (D-glucose), Sia (Sialic acid), LacNAc (N-acetyl-lactosamine).
2Specificity data was obtained by frontal affinity chromatography and glycoconjugate microarray.
3Abbreviations: JOM (J-OIL MILLS, INC), Vector (VECTOR LABORATORIES, INC), Seikagaku (SEIKAGAKU CORPORATION), EY (EY LABORATORIES, INC), AIST (National Institute of Advanced Industrial Science and Technology), R&D (R&D systems), JIR (Jackson ImmunoResearch)
