## Supplementary material for "Integrated analysis of glycan and RNA in single cells": Table S2

### Sheet: TableS2
Table S2. Bulk analysis by Glycan-seq (relative)
	BarcodeID	hFib-1	hFib-2	hFib-3	hiPSC-1 (Day 0)	hiPSC-2 (Day 0)	hiPSC-3 (Day 0)	Day4-1	Day4-2	Day4-3	Day11-1	Day11-2	Day11-3	hFib(Ave)	hiPSC (Day0)(Ave)	Day4(Ave)	Day11(Ave)
1	rPVL	0.284198	0.296692	0.278129	0.296046	0.271706	0.293364	0.128261	0.132212	0.139703	0.342532	0.370803	0.408425	0.28634	0.287039	0.133392	0.37392
2	SNA	0.0564797	0.0569123	0.0572662	0.0437771	0.0417828	0.0393771	0.1173	0.106244	0.10178	0.275395	0.286731	0.300731	0.0568861	0.0416457	0.108441	0.287619
3	SSA	0.118807	0.125558	0.117022	0.100638	0.100467	0.0965746	0.332682	0.328223	0.315099	0.748291	0.885647	0.912895	0.120462	0.0992265	0.325334	0.848944
4	TJAI	0.119064	0.126125	0.105086	0.0520923	0.0530501	0.0556645	0.235169	0.233579	0.236184	0.933245	0.594288	0.637496	0.116758	0.0536023	0.234977	0.721676
5	rPSL1a	0.0593069	0.0628643	0.0580717	0.250312	0.286846	0.28273	0.661235	0.696913	0.703627	0.645629	0.989387	0.917501	0.060081	0.273296	0.687259	0.850839
6	rDiscoidin II	0.0014136	0.00181394	0.00146461	0.00134511	0.00129104	0.00124551	0.0034165	0.00329541	0.00436862	0.00635526	0.00559194	0.00501219	0.00156405	0.00129388	0.00369351	0.00565313
7	rCGL2	0.0220393	0.0196132	0.0213833	0.0358288	0.0313371	0.0459879	0.0392898	0.0413903	0.0499138	0.0417166	0.036444	0.0314278	0.0210119	0.0377179	0.0435313	0.0365294
8	rC14	5.84099	5.65399	5.88523	0.659469	0.65045	0.670082	1.3881	1.41399	1.44815	1.43955	1.68819	1.68897	5.7934	0.66	1.41675	1.60557
9	GSLII	0.285997	0.338923	0.294459	0.247989	0.217599	0.175233	0.475036	0.485084	0.574706	1.24563	0.593516	0.609184	0.30646	0.213607	0.511609	0.81611
10	rSRL	0.909394	1.03706	0.932443	2.97758	3.04885	3.08205	2.64921	2.51901	2.56206	6.48188	7.72015	8.79815	0.959633	3.03616	2.57676	7.66672
11	rF17AG	0.1474	0.166315	0.147632	0.17572	0.192248	0.158275	0.344213	0.360781	0.450991	1.18583	0.49209	0.558114	0.153783	0.175414	0.385328	0.745343
12	rGRFT	13.0825	13.2566	13.2108	2.03184	2.24583	2.12234	5.46768	5.48264	5.51525	6.82816	9.66981	9.25696	13.1833	2.13334	5.48852	8.58498
13	ConA	0.00880287	0.00748249	0.00754273	0.152731	0.0142015	0.0178203	0.0139507	0.0102817	0.0199841	0.0941882	0.0873499	0.104443	0.0079427	0.0615842	0.0147388	0.0953271
14	rOrysata	0.0296213	0.0307803	0.0325875	0.0102717	0.00997623	0.00756884	0.0162284	0.0181907	0.0197982	0.0746336	0.0312377	0.0245191	0.0309964	0.00927227	0.0180724	0.0434634
15	rPALa	4.23579	4.61154	4.39866	1.05676	1.10666	0.962105	2.54643	2.52112	2.62656	8.01333	4.19125	4.01083	4.41533	1.04184	2.56471	5.40514
16	rBanana	25.3227	25.3405	25.2662	7.55852	7.54062	7.53042	14.068	13.7536	13.9781	13.5015	18.6156	17.3338	25.3098	7.54319	13.9332	16.4836
17	rCalsepa	0.752292	0.763101	0.77075	0.488518	0.474986	0.506729	1.44191	1.43126	1.41041	2.46209	2.35228	2.31793	0.762048	0.490078	1.42786	2.37743
18	rRSL	0.0273082	0.027039	0.0246054	0.0516032	0.154925	0.18261	0.0199296	0.0221452	0.0223079	0.230745	0.0246816	0.0245191	0.0263175	0.129713	0.0214609	0.0933152
19	rBC2LA	0.0399021	0.0386595	0.0407161	0.0277581	0.0248819	0.0249101	0.0286132	0.0312405	0.0305804	0.0736558	0.0532198	0.0582497	0.0397592	0.02585	0.0301447	0.0617084
20	rAAL	2.30352	2.27638	2.20109	9.86941	9.85159	10.1364	9.16676	9.02692	9.45314	4.63689	6.50496	6.31427	2.26033	9.95247	9.21561	5.81871
21	rRSIIL	1.75633	1.80765	1.77364	2.05691	1.99536	1.71899	5.29643	5.42873	6.40961	6.0287	3.44078	3.20617	1.77921	1.92376	5.71159	4.22521
22	rPhoSL	4.49557	4.64975	4.62626	1.11032	1.15384	1.12019	2.96268	3.05392	3.04623	11.7061	4.47798	4.34787	4.59052	1.12812	3.02094	6.84397
23	rAOL	0.5585	0.579723	0.579692	3.18069	3.35777	3.34045	2.54259	2.60087	2.54839	1.35986	1.95563	1.83392	0.572638	3.29297	2.56395	1.71647
24	rBC2LCN	0.359761	0.391697	0.383141	42.3685	42.4794	42.4673	26.9269	26.7527	25.1293	3.17372	3.38987	3.3266	0.3782	42.4384	26.2696	3.29673
25	UEAI	0.0300069	0.0312337	0.0272417	0.115801	0.0623221	0.0595926	0.0814266	0.107694	0.0685967	0.249811	0.0730808	0.108236	0.0294941	0.0792387	0.0859058	0.143709
26	TJAII	0.0919482	0.10022	0.098202	2.25305	2.30146	2.33005	3.55245	3.62864	3.14197	0.641392	0.930961	0.830262	0.0967901	2.29486	3.44102	0.800872
27	rGC2	1.45684	1.49225	1.41423	5.29556	5.15724	5.54106	5.10155	5.05608	5.17524	2.49517	3.73792	3.47141	1.45444	5.33129	5.11096	3.23483
28	rMOA	0.121313	0.129186	0.119439	1.23713	1.21957	1.26313	2.4754	2.56225	2.59385	3.20126	4.95349	4.4878	0.123313	1.23994	2.54383	4.21418
29	rPAIL	0.00257018	0.00238079	0.00278276	0.00269021	0.00222998	0.00268263	0.00540946	0.00395449	0.00446157	0.00602935	0.00366368	0.00555404	0.00257791	0.00253427	0.00460851	0.00508236
30	rGal3C	0.704743	0.732831	0.68031	0.923599	0.152226	0.214514	0.149757	0.156466	0.151879	0.18691	0.169301	0.410999	0.705962	0.430113	0.152701	0.255737
31	rLSLN	23.6648	23.711	23.2326	4.04828	4.48379	4.31117	5.28277	5.37139	4.97437	7.02957	10.6272	9.85585	23.5361	4.28108	5.20951	9.17087
32	HPA	0.0981166	0.103224	0.100326	0.126195	0.13016	0.111521	0.155166	0.167011	0.179671	0.432484	0.329731	0.311297	0.100556	0.122626	0.167283	0.357837
33	rPPL	0.0404161	0.0458019	0.0433524	0.0243342	0.0275814	0.0248143	0.0533828	0.0462676	0.0526094	0.124498	0.0470494	0.0395556	0.0431901	0.0255766	0.0507533	0.0703676
34	rCNL	0.0446569	0.0448383	0.0436453	0.0240896	0.0244124	0.016479	0.0945232	0.0971487	0.0940648	0.0980991	0.0834934	0.0680032	0.0443802	0.0216604	0.0952456	0.0831986
35	WFA	0.319923	0.302871	0.303613	0.0731249	0.0701857	0.077892	0.309051	0.321632	0.321791	0.69973	0.500189	0.44324	0.308802	0.0737342	0.317491	0.54772
36	rABA	0.953858	1.04415	0.929001	2.70379	2.60826	2.66739	2.24493	2.1291	2.24631	5.46161	6.76952	8.50785	0.975669	2.65981	2.20678	6.91299
37	rDiscoidin I	11.3597	10.296	11.5009	7.64987	7.66081	7.6315	3.29493	3.56247	3.7743	1.90087	2.69955	2.97344	11.0522	7.64739	3.5439	2.52462
38	rMalectin	0.0100237	0.0119607	0.0114972	0.00709238	0.00445996	0.00498202	0.00982244	0.00777717	0.0071571	0.0524716	0.0190897	0.0176104	0.0111605	0.00551146	0.00825224	0.0297239
39	CSA	0.273724	0.274755	0.268463	0.697499	0.778146	0.69183	0.294389	0.30265	0.3955	0.601305	0.545117	1.38445	0.272314	0.722492	0.330846	0.843623
40	mIgG	0.0077748	0.00782261	0.00805534	0.00782608	0.00622047	0.00661076	0.0121001	0.0148953	0.0120834	0.146008	0.0358655	0.0405039	0.00788425	0.00688577	0.0130263	0.0741258
41	gIgG	0.00192764	0.00266422	0.0024166	0.00538043	0.00528154	0.00632334	0.0109613	0.0102817	0.00985264	5.1432	0.0173543	0.0159848	0.00233615	0.00566177	0.0103652	1.72551
	Total (%)	100	100	100	100	100	100	100	100	100	100	100	100	100	100	100	100
