## Supplementary material for "Integrated analysis of glycan and RNA in single cells": Table S3

### Sheet: 190910.forward.2020-08-07.c (3)
Table S3. Bulk analysis by Glycan-seq (count)
	BarcodeID	hFib-1	hFib-2	hFib-3	hiPSC-1 (Day 0)	hiPSC-2 (Day 0)	hiPSC-3 (Day 0)	Day4-1	Day4-2	Day4-3	Day11-1	Day11-2	Day11-3	hFib(Ave)	hiPSC (Day0)(Ave)	Day4(Ave)	Day11(Ave)
1	rPVL	4423	5234	3798	2421	2315	3062	901	1003	1503	2102	1923	3015	4485	2599.33	1135.67	2346.67
2	SNA	879	1004	782	358	356	411	824	806	1095	1690	1487	2220	888.333	375	908.333	1799
3	SSA	1849	2215	1598	823	856	1008	2337	2490	3390	4592	4593	6739	1887.33	895.667	2739	5308
4	TJAI	1853	2225	1435	426	452	581	1652	1772	2541	5727	3082	4706	1837.67	486.333	1988.33	4505
5	rPSL1a	923	1109	793	2047	2444	2951	4645	5287	7570	3962	5131	6773	941.667	2480.67	5834	5288.67
6	rDiscoidin II	22	32	20	11	11	13	24	25	47	39	29	37	24.6667	11.6667	32	35
7	rCGL2	343	346	292	293	267	480	276	314	537	256	189	232	327	346.667	375.667	225.667
8	rC14	90904	99743	80366	5393	5542	6994	9751	10727	15580	8834	8755	12468	90337.7	5976.33	12019.3	10019
9	GSLII	4451	5979	4021	2028	1854	1829	3337	3680	6183	7644	3078	4497	4817	1903.67	4400	5073
10	rSRL	14153	18295	12733	24350	25977	32169	18610	19110	27564	39777	40037	64948	15060.3	27498.7	21761.3	48254
11	rF17AG	2294	2934	2016	1437	1638	1652	2418	2737	4852	7277	2552	4120	2414.67	1575.67	3335.67	4649.67
12	rGRFT	203604	233862	180400	16616	19135	22152	38409	41593	59336	41902	50148	68335	205955	19301	46446	53461.7
13	ConA	137	132	103	1249	121	186	98	78	215	578	453	771	124	518.667	130.333	600.667
14	rOrysata	461	543	445	84	85	79	114	138	213	458	162	181	483	82.6667	155	267
15	rPALa	65922	81353	60066	8642	9429	10042	17888	19126	28258	49175	21736	29608	69113.7	9371	21757.3	33506.3
16	rBanana	394100	447037	345024	61812	64248	78599	98824	104339	150384	82854	96541	127958	395387	68219.7	117849	102451
17	rCalsepa	11708	13462	10525	3995	4047	5289	10129	10858	15174	15109	12199	17111	11898.3	4443.67	12053.7	14806.3
18	rRSL	425	477	336	422	1320	1906	140	168	240	1416	128	181	412.667	1216	182.667	575
19	rBC2LA	621	682	556	227	212	260	201	237	329	452	276	430	619.667	233	255.667	386
20	rAAL	35850	40158	30057	80710	83938	105799	64394	68481	101702	28455	33735	46612	35355	90149	78192.3	36267.3
21	rRSIIL	27334	31889	24220	16821	17001	17942	37206	41184	68958	36996	17844	23668	27814.3	17254.7	49116	26169.3
22	rPhoSL	69965	82027	63174	9080	9831	11692	20812	23168	32773	71836	23223	32096	71722	10201	25584.3	42385
23	rAOL	8692	10227	7916	26011	28609	34866	17861	19731	27417	8345	10142	13538	8945	29828.7	21669.7	10675
24	rBC2LCN	5599	6910	5232	346481	361935	443254	189154	202954	270355	19476	17580	24557	5913.67	383890	220821	20537.7
25	UEAI	467	551	372	947	531	622	572	817	738	1533	379	799	463.333	700	709	903.667
26	TJAII	1431	1768	1341	18425	19609	24320	24955	27528	33803	3936	4828	6129	1513.33	20784.7	28762	4964.33
27	rGC2	22673	26325	19312	43306	43941	57835	35837	38357	55678	15312	19385	25626	22770	48360.7	43290.7	20107.7
28	rMOA	1888	2279	1631	10117	10391	13184	17389	19438	27906	19645	25689	33129	1932.67	11230.7	21577.7	26154.3
29	rPAIL	40	42	38	22	19	28	38	30	48	37	19	41	40	23	38.6667	32.3333
30	rGal3C	10968	12928	9290	7553	1297	2239	1052	1187	1634	1147	878	3034	11062	3696.33	1291	1686.33
31	rLSLN	368298	418290	317254	33106	38203	44998	37110	40749	53517	43138	55113	72756	367947	38769	43792	57002.3
32	HPA	1527	1821	1370	1032	1109	1164	1090	1267	1933	2654	1710	2298	1572.67	1101.67	1430	2220.67
33	rPPL	629	808	592	199	235	259	375	351	566	764	244	292	676.333	231	430.667	433.333
34	rCNL	695	791	596	197	208	172	664	737	1012	602	433	502	694	192.333	804.333	512.333
35	WFA	4979	5343	4146	598	598	813	2171	2440	3462	4294	2594	3272	4822.67	669.667	2691	3386.67
36	rABA	14845	18420	12686	22111	22223	27841	15770	16152	24167	33516	35107	62805	15317	24058.3	18696.3	43809.3
37	rDiscoidin I	176792	181634	157051	62559	65272	79654	23146	27026	40606	11665	14000	21950	171826	69161.7	30259.3	15871.7
38	rMalectin	156	211	157	58	38	52	69	59	77	322	99	130	174.667	49.3333	68.3333	183.667
39	CSA	4260	4847	3666	5704	6630	7221	2068	2296	4255	3690	2827	10220	4257.67	6518.33	2873	5579
40	mIgG	121	138	110	64	53	69	85	113	130	896	186	299	123	62	109.333	460.333
41	gIgG	30	47	33	44	45	66	77	78	106	31562	90	118	36.6667	51.6667	87	10590
	Total count	1556311	1764118	1365553	817779	852025	1043753	702473	758631	1075854	613665	518604	738201	1.56199e+06	904519	845653	623490
