## Supplementary material for "Integrated analysis of glycan and RNA in single cells": Table S8

### Sheet: TableS8
Table S8. scGR-seq analysis of NPCs (relative)
	BarcodeID	NPC-A2	NPC-A3	NPC-A9	NPC-A10	NPC-A11	NPC-A12	NPC-B2	NPC-B3	NPC-B9	NPC-B10	NPC-B11	NPC-B12	NPC-C2	NPC-C3	NPC-C9	NPC-C10	NPC-C11	NPC-C12	NPC-D2	NPC-D3	NPC-D9	NPC-D10	NPC-D11	NPC-D12	NPC-E3	NPC-E9	NPC-E10	NPC-E11	NPC-E12	NPC-F2	NPC-F3	NPC-F9	NPC-F10	NPC-F11	NPC-G3	NPC-G9	NPC-G10	NPC-G11	NPC-G12	NPC-H9	NPC-H10	NPC-H11	NPC-H12
1	rPVL	2.04842	0.412797	0.45468	2.09214	1.8235	22.4688	3.51201	3.49829	0.963924	0.802541	10.9733	2.5746	1.50044	1.66028	0.803285	2.68624	3.72578	0.942878	0.682806	3.30415	2.84778	3.96011	2.46955	2.12264	2.6975	1.2951	3.96258	6.14239	23.1606	2.87047	0.566038	4.13793	2.85791	2.67015	2.9188	2.58097	4.86862	1.86871	6.55124	1.88164	3.72116	3.11404	7.13674
2	SNA	0.310366	0	0.330676	0.350407	0.79133	0.0430849	0.184843	0	0.40084	0.0668784	0.103382	0.903666	0	0	0.0714031	0.304625	0.149031	1.3182	0.48831	0.169444	0.453629	0	0.0338295	0	0.192678	0.277521	0	0.0320333	0.0844505	0.0591172	0	0	0.106838	0.0401526	0.0353794	0.0253036	0.15456	0.33541	0.374357	0	0	0	0.028547
3	SSA	0	0	0.425155	0.319489	0.240839	0.193882	0	0.426621	0.219508	0	0.694137	0.494459	0	0.127714	0.660478	0.553863	0.695479	0.119004	0.496586	0	0.78125	0.2849	0.236806	0	0	0.123343	1.04568	0.4805	0.707273	0.27588	0.32345	0	0.0534188	0.301144	0	0.227733	0.927357	0.0479157	0	0.030349	0.620194	0.0877193	0.542392
4	TJAI	0.124146	0.103199	0.0354296	0.0721426	0.223637	0.0430849	0	0	0.0763504	0	0.103382	0.0511509	0	0.063857	0.285612	0	0.0248385	0.0549249	0.0434513	0.112962	0.126008	0	0.0507442	0.707547	0	0	0	0.0800833	0.0844505	0.111666	0.0269542	0.0492611	0	0.240915	0.265346	0.0759109	0	0	0	0.273141	0.198462	0.0438596	0.0570939
5	rPSL1a	0	0	0.165338	0.0721426	0.137623	0	0	0	0.104982	0.0167196	0	0.0341006	0	0	0.0178508	0.110773	0	0.0274625	0.177943	0	0.0756048	0.39886	0	0	0	0	0	0	0	0	0	0	0.614316	0	0.0884486	0.0506073	0.231839	0	0	0	0.148846	0	0
6	rDiscoidin II	0	0	0.135813	0	0	0	0	0	0.0238595	0	0	0	0	0	0	0	0	0.0732332	0.0248293	0.0564812	0	0	0	0	0	0	0	0.0400416	0	0.0197057	0	0	0	0	0	0	0	0	0	0	0	0	0
7	rCGL2	0.682806	0	0.177148	0.103061	0.0516085	0.646273	0	0	0.467646	0.0167196	0.487373	0.56266	0.264784	0.127714	0	0.332318	0	0.00915416	0.308297	0	0.529234	0	0.0338295	0	0.0642261	0	0	0.1922	1.0873	0.0919601	0	0.197044	0	0.461755	0	0.0506073	0.15456	0	0.374357	0.151745	0.148846	0	0.342564
8	rC14	0.372439	0.412797	0.218482	0.329795	0.464476	0.150797	0	0.895904	0.152701	0.183916	0.605524	0.255754	1.32392	0.319285	0.214209	0.0830795	0.794834	0.173929	0.171736	0.225925	0.604839	0.598291	0.608931	1.65094	0.899165	0.70922	0.38525	1.64972	0.422253	0.755386	0.215633	0.640394	0.961538	0.140534	0.371484	0.354251	0	0.191663	0.233973	0.698027	0.719424	1.09649	0.599486
9	GSLII	0.744879	0.722394	4.5527	2.11275	9.46155	3.51142	1.38632	0.426621	4.62875	0.484869	1.46212	2.54049	0.617829	1.08557	0.357015	1.10773	0.695479	14.903	5.37968	0.310647	1.46169	0.997151	0.422869	0	0	0.277521	1.48597	0.456475	2.94521	0.722543	0.997305	2.51232	2.67094	0.562136	0.495312	1.01215	1.08192	2.73119	3.13524	0.971168	1.73654	0.833333	0.94205
10	rSRL	3.35196	1.23839	0.490109	0.47408	1.03217	0.775528	3.23475	2.77304	0.858943	4.5143	4.56358	1.94373	3.61871	2.55428	2.74902	5.48325	5.71287	0.338704	0.432444	4.12313	2.57056	3.76068	1.84371	2.59434	2.31214	3.57693	3.24711	3.73188	0.105563	2.52233	2.99191	3.05419	5.44872	2.97129	2.72422	3.03644	0.540958	1.38955	1.6846	2.24583	2.70404	1.22807	1.34171
11	rF17AG	2.42086	1.96078	8.85149	3.33917	3.23413	3.46833	2.68022	0.767918	11.5146	1.32085	1.55073	4.53538	1.32392	1.14943	0.374866	1.66159	0.645802	1.59282	7.14877	0.508331	0.579637	1.22507	0.389039	0	0.385356	0.123343	2.58668	0.632658	2.72353	0.952444	0.592992	2.16749	2.37714	0.722746	0.566071	1.44231	3.01391	3.59368	3.83715	1.69954	3.27462	2.2807	2.39794
12	rGRFT	3.04159	1.34159	1.69472	1.1852	1.13539	0.646273	0.64695	1.06655	3.63142	2.02307	1.10767	0.59676	4.06002	0.766284	8.1935	3.26779	0.447094	1.03442	1.01593	0.593053	1.13407	2.50712	0.473613	0.471698	1.34875	1.35677	2.86186	0.600625	0.168901	1.0444	1.48248	1.23153	2.16346	0.622365	1.22059	0.455466	3.01391	1.67705	0.701919	1.15326	2.30712	0.701754	0.799315
13	ConA	0	0	0.224387	0.113367	0.481679	0	0	0	0.214736	0	0.13292	0.0341006	0	0	0	0	0	1.18089	0.169667	0	0	0	0	0	0	0	0	0	0.0211126	0.0131372	0	0	0	0.180687	0	0	0	0	0	0	0.198462	0	0
14	rOrysata	0	0.928793	1.24594	0.432856	1.18699	0.7109	0.924214	0	0.806452	0	0.118151	0.289855	0	0	0	0	0	0.228854	0.235878	0	0	0.11396	0	0	0.706487	0	0	0	0.0950069	0.144509	0.107817	0.197044	0.160256	0.0401526	0	0.0506073	0	0.239578	0	0.212443	0	0.570175	0.28547
15	rPALa	2.7933	5.67595	13.0027	5.11182	7.01875	5.32098	5.26802	5.88737	12.698	3.07641	2.76178	8.42285	5.4722	6.19413	4.6055	3.93243	2.50869	2.21531	28.1212	2.45693	3.98185	3.10541	1.97903	3.77358	1.4772	3.85446	4.56797	2.09017	3.05078	3.28429	3.90836	3.74384	6.14316	3.8948	3.00725	4.09919	8.96445	5.84571	4.21151	4.49165	5.60655	4.38596	4.08222
16	rBanana	18.0633	8.66873	1.36994	5.9157	4.43833	2.77897	14.695	21.843	1.03073	44.2401	15.8913	8.20119	8.6496	15.3895	18.5291	17.0036	21.8579	2.80117	1.69874	27.6758	16.003	14.8433	22.7334	21.934	22.5434	39.8705	14.0892	21.5744	3.14578	15.6004	40.2695	12.069	24.2521	22.8267	21.0331	16.4221	11.2056	9.39147	8.37623	16.2367	13.2721	18.5965	12.475
17	rCalsepa	0.248293	0.825593	0.519634	0.597753	1.04937	0.236967	0.369686	0.511945	1.28364	0.100318	0.177226	0.426257	0.617829	0.383142	0.46412	0.138466	0.34774	0.128158	0.430375	0.508331	0.856855	0.34188	0.710419	0.943396	0.449583	0.0308356	0.38525	0.512533	0.40114	0.525486	0.161725	0.295567	0.0267094	0.38145	0.459933	0.632591	0.772798	0.383325	1.82499	0.394537	1.09154	0.307018	0.485298
18	rRSL	0.248293	0.206398	0.519634	0.515305	0.258042	0.323137	0	0	0.90189	0.0167196	0	0.426257	0	0.127714	0.0892538	0	0.0248385	0.0915416	0.0889717	0.0282406	0.201613	0.11396	0.0169147	0	0	0	0	0.0400416	0.116119	0	0	0.246305	0.320513	0.0200763	0.0707589	0.0253036	0.0772798	0.143747	0	0.212443	0.099231	0.0438596	0.114188
19	rBC2LA	0.620732	2.27038	0.289342	0.834793	0.326854	3.36062	0.554529	2.00512	0.367437	0.685504	1.68365	0.647911	0.529568	0.319285	0.69618	1.10773	1.4158	0.228854	0.103455	1.0449	0.882056	0.712251	1.08254	0.707547	1.41297	1.01758	1.48597	0.969008	3.62082	1.32028	0.619946	1.08374	1.04167	1.40534	1.5567	1.06275	0.309119	0.33541	1.6846	0.819423	0.570578	0.657895	1.05624
20	rAAL	23.2775	13.3127	2.77532	14.8099	5.65973	7.60448	12.1996	15.4863	4.52376	14.1615	13.927	11.0486	15.887	22.7969	27.9722	14.1789	14.7044	5.33687	3.31471	23.1291	23.1855	20.3989	25.9641	14.8585	28.6448	15.9729	13.814	13.9825	9.34234	21.2756	26.0108	17.931	12.4733	19.735	24.7833	18.3451	7.57342	20.7954	14.6467	19.6662	17.2414	19.5614	15.7294
21	rRSIIL	11.9181	12.3839	26.6194	12.996	9.78841	18.1603	12.6617	8.31911	18.9349	6.88848	11.2539	15.1236	14.7396	7.47126	4.35559	10.108	8.5693	2.70963	23.9706	5.39396	6.35081	9.4302	5.12517	3.53774	5.52344	5.73543	11.6125	5.36558	26.0741	10.3783	4.15094	12.3153	11.1912	7.80968	4.70547	7.43927	11.6692	12.7935	13.7108	15.9636	15.4552	18.7719	19.8687
22	rPhoSL	0.744879	0.206398	1.35223	0.556529	0.877344	1.59414	0.462107	1.27986	1.51747	0.284233	1.21105	0.716113	2.29479	0.702427	0.481971	0.221545	0.993542	0.119004	0.453135	0.536572	0.226815	1.19658	1.04871	0	0.770713	0.740056	0.605394	0.824858	1.499	0.64372	0.32345	0.591133	0.507479	0.521984	0.442243	0.354251	1.77743	0.622904	0.795508	0.424886	0.818655	1.44737	0.399657
23	rAOL	1.17939	0.722394	0.242102	0.937854	0.91175	0.753985	1.2939	1.40785	0.620347	1.18709	0.959976	0.716113	1.50044	3.57599	2.08854	1.13542	1.53999	0.247162	0.240017	1.01666	1.96573	1.90883	2.40189	0.471698	2.37636	1.01758	1.26582	0.656683	0.496147	2.00998	2.04852	0.640394	1.20192	0.642441	1.13214	1.46761	1.62287	0.766651	1.7314	1.6085	1.66212	2.36842	1.54154
24	rBC2LCN	6.14525	15.3767	14.0951	27.0329	28.7975	9.04782	14.0481	9.343	14.6545	5.01588	5.33156	12.2251	10.9444	11.3027	10.7283	10.4126	8.51962	52.5723	11.7298	6.4671	11.1139	12.5071	16.3227	16.2736	10.5973	4.8412	14.6395	6.60687	5.62652	13.4656	5.22911	17.2906	7.98611	10.0582	7.11127	11.0577	20.0927	15.3809	13.6172	9.59029	10.1464	6.71053	11.8755
25	UEAI	0	0	0.242102	0.23704	0.481679	0.88324	0	0	0.195648	0	0	0.460358	0.441306	0	0	0.166159	0	0.128158	0.0724188	0.0847218	0	0.11396	0.101488	0	0	0	0	0.0640666	0	0.0131372	0	0.246305	0	0	0.0353794	0	0	0.143747	0	0	0.0496155	0.263158	0.028547
26	TJAII	0.931099	1.96078	0.253912	0.958466	0.825735	0.301594	0	0.81058	0.214736	0.769102	0.472604	0.57971	3.00088	1.21328	0.410568	1.27389	0.471932	0.393629	0.173805	0.225925	1.08367	1.7094	0.608931	4.48113	0.578035	1.14092	1.92625	1.14519	0.475034	1.37283	0.404313	0.541872	1.1485	3.53343	1.22059	1.77126	2.08655	0.670819	0.701919	3.55083	0.917886	0.745614	0.485298
27	rGC2	1.73805	4.43756	0.761736	0.618365	1.29021	0.581646	1.10906	0.59727	1.32182	0.986457	1.07813	0.477408	2.55958	1.02171	0.856837	1.96621	1.04322	0.320395	0.349679	1.12962	1.08367	1.90883	1.09946	1.41509	2.11946	0.770891	0.825537	1.5376	0.453922	1.33342	0.134771	1.33005	0.854701	1.6061	1.87511	1.3664	1.31376	1.96454	1.35704	1.36571	0.744232	0.482456	1.28461
28	rMOA	0.744879	1.03199	0.253912	0.267958	0.137623	0.0430849	0.369686	0.213311	0.534453	0.284233	0.103382	0.170503	1.05914	0.191571	0.303463	0.193852	0.894188	0.0549249	0.188289	0.225925	0.680444	0.541311	0.253721	0	0.642261	0.370028	0.38525	0.408425	0.179457	0.420389	0.566038	0.591133	0.400641	0.622365	0.371484	0.303644	0	0.143747	0.701919	0.121396	0.396924	0.745614	0.513845
29	rPAIL	0	0	0.124004	0.298877	0.206434	0.581646	0	0	0.190876	0	0.162458	3.00085	0	0	0	0.332318	0.273224	0.0640791	0.192427	0	0.0756048	0.17094	0.236806	0	0	0	0.0550358	0.0800833	0.51726	0.00656858	0	0	0	0	0.229966	0.379555	0	2.4437	2.33973	0.060698	0.0496155	0	0.142735
30	rGal3C	0	0.206398	0.312961	0.371019	0.0516085	0.0430849	0	0.0426621	0.362665	0.0167196	0.177226	0.306905	0.70609	0.574713	0.0535523	0.0276932	0	0.100696	0.107594	0.112962	0.0252016	0.14245	0	0	0	0	0.110072	0.24025	0.411696	0.124803	0.107817	0	0	0.0602289	0.0353794	0	0	0	0	0.030349	0.124039	0.0877193	0.171282
31	rLSLN	6.89013	20.6398	1.83053	4.47284	8.10253	8.07841	15.8965	13.8652	1.55564	5.86858	9.00901	7.58738	13.857	14.6232	8.56837	10.8003	10.308	5.08971	1.97807	13.0472	14.4657	11.339	8.81258	14.3868	9.69814	9.49738	11.5025	21.2861	6.23878	12.5854	4.33962	9.40887	6.73077	10.3995	16.9114	16.6751	12.2102	8.00192	10.8095	7.40516	9.00521	11.8421	9.62033
32	HPA	0.0620732	0.206398	0.649542	0.876018	0.275245	0.301594	0	0.213311	1.0355	0.234075	0.413528	0.869565	0.441306	0.063857	0.499821	0.166159	0.695479	0.283779	0.920753	0.9037	0.100806	0.512821	0	0.707547	0.256904	0.21585	0.660429	0.184192	0.232239	0.348135	0.269542	0.344828	0.774573	0.301144	0.424553	0.227733	1.23648	1.5333	0	0.212443	0.396924	0.657895	0.65658
33	rPPL	0	0	0.578683	0.917242	1.2042	1.35717	0.369686	0	0.520137	0.0501588	0.177226	0.494459	0.0882613	0.127714	0	0	0	0.0274625	0.465549	0	0	0	0	0	0.449583	0	0	0.0400416	0.31669	0.0853915	0.32345	0.246305	0.106838	0.120458	0.0353794	0.379555	0	0	0.0935891	0.273141	0	0.482456	0.028547
34	rCNL	0.993172	1.85759	1.49985	1.39132	1.08378	0.517019	1.2939	1.5785	1.28364	0.200635	0.945208	0.682012	0.176523	1.40485	0.481971	0.803102	0.422255	1.99561	1.37803	0.225925	0.453629	0.740741	0.186062	0	0.578035	0.585877	0.660429	0.376391	0.0844505	0.380977	0.161725	1.42857	0.774573	0.481831	1.026	0.784413	1.23648	1.24581	0.655124	0.758725	0.446539	0.307018	0.256923
35	WFA	0.682806	0.515996	0.661352	0.577141	0.584896	0.947867	1.38632	3.54096	0.324489	0.601906	1.66888	0.664962	2.38305	1.91571	0.357015	1.71698	1.51515	0.549249	0.713842	1.49675	1.83972	1.59544	0.896482	4.71698	1.2203	1.66512	2.75179	1.99407	0.612266	1.4845	0.134771	1.133	0.614316	0.963662	1.06138	2.60628	0.15456	0.33541	1.63781	1.69954	1.36443	0.570175	1.74136
36	rABA	2.7933	1.23839	0.513729	1.31918	2.85567	0.88324	2.5878	2.51706	0.534453	4.73165	8.21149	1.85848	0.441306	1.66028	3.87362	6.42481	9.48833	1.91322	0.453135	4.63146	2.99899	1.59544	3.12923	4.24528	1.92678	4.47117	2.25647	4.46064	1.04508	2.90988	3.15364	2.16749	5.28846	4.91869	2.81267	3.77024	1.93199	1.05414	1.07628	5.06829	3.54751	0.394737	1.59863
37	rDiscoidin I	0.620732	0.515996	0.655447	0.834793	2.21916	1.20638	0	0.298635	0.453331	0.200635	1.12243	3.0861	0.0882613	0.255428	0.124955	1.38466	0.919026	0.10985	0.504862	0.254165	0.352823	0.883191	0.625846	0	0.128452	0.462535	0.770501	0.81685	1.76291	0.282449	0.242588	1.08374	0.373932	0.582212	0.406864	0.430162	0.309119	0.287494	0.0935891	0.30349	0.446539	0.350877	0.485298
38	rMalectin	5.89696	0.619195	10.3277	5.926	0.533287	0.17234	1.84843	0.298635	9.50086	0.618626	0.236302	4.53538	0.70609	0.574713	0.374866	0.304625	0.52161	0.320395	1.15663	0	0.730847	0	0	0	0	0	0	0.00800833	0.116119	0.131372	0.107817	0.197044	0.106838	0.100381	0.566071	0.83502	0.850077	3.40201	2.52691	0.364188	0.520963	0.131579	0.399657
39	CSA	0	0	1.52347	0.628672	0.756924	2.17579	1.01664	0.0853242	1.28364	0.351112	1.12243	0.801364	0.70609	0.255428	0.339165	0.60925	0.0745156	0.201391	4.40513	0	0.176411	0.34188	0.101488	0	0	0	0.0550358	0.696725	2.54407	0.433526	0.0269542	0.8867	0.267094	0.0602289	0	0.202429	0.618238	0.239578	0.51474	0.060698	0.198462	0.131579	0.485298
40	mIgG	0	0	0.0236197	0	0	0	0	0	0	0	0	0.443308	0	0	0.0178508	0	0	0	0.00827643	0	0	0	0	0	0	0	0	0	0	0	0	0	0	0	0	0	0	0	0	0	0	0	0
41	gIgG	0.310366	0	0	0	0	0.0861698	0	0	0.0906662	0	0	1.21057	0	0	0	0	0	0	0.00413822	0	0	0	0	0	0	0	0	0	0.031669	0	0	0	0	0	0	0	0	0	0	0	0.0496155	0	0
	Total	100	100	100	100	100	100	100	100	100	100	100	100	100	100	100	100	100	100	100	100	100	100	100	100	100	100	100	100	100	100	100	100	100	100	100	100	100	100	100	100	100	100	100
