## Supplementary material for "Integrated analysis of glycan and RNA in single cells": Table S9

### Sheet: TableS9
Table S9. scGR-seq analysis of NPCs (count)
	BarcodeID	NPC-A2	NPC-A3	NPC-A9	NPC-A10	NPC-A11	NPC-A12	NPC-B2	NPC-B3	NPC-B9	NPC-B10	NPC-B11	NPC-B12	NPC-C2	NPC-C3	NPC-C9	NPC-C10	NPC-C11	NPC-C12	NPC-D2	NPC-D3	NPC-D9	NPC-D10	NPC-D11	NPC-D12	NPC-E3	NPC-E9	NPC-E10	NPC-E11	NPC-E12	NPC-F2	NPC-F3	NPC-F9	NPC-F10	NPC-F11	NPC-G3	NPC-G9	NPC-G10	NPC-G11	NPC-G12	NPC-H9	NPC-H10	NPC-H11	NPC-H12
1	rPVL	33	4	77	203	106	1043	38	82	202	48	743	151	17	26	45	97	150	103	330	117	113	139	146	9	42	42	72	767	2194	437	21	84	107	133	165	102	63	39	140	62	150	71	250
2	SNA	5	0	56	34	46	2	2	0	84	4	7	53	0	0	4	11	6	144	236	6	18	0	2	0	3	9	0	4	8	9	0	0	4	2	2	1	2	7	8	0	0	0	1
3	SSA	0	0	72	31	14	9	0	10	46	0	47	29	0	2	37	20	28	13	240	0	31	10	14	0	0	4	19	60	67	42	12	0	2	15	0	9	12	1	0	1	25	2	19
4	TJAI	2	1	6	7	13	2	0	0	16	0	7	3	0	1	16	0	1	6	21	4	5	0	3	3	0	0	0	10	8	17	1	1	0	12	15	3	0	0	0	9	8	1	2
5	rPSL1a	0	0	28	7	8	0	0	0	22	1	0	2	0	0	1	4	0	3	86	0	3	14	0	0	0	0	0	0	0	0	0	0	23	0	5	2	3	0	0	0	6	0	0
6	rDiscoidin II	0	0	23	0	0	0	0	0	5	0	0	0	0	0	0	0	0	8	12	2	0	0	0	0	0	0	0	5	0	3	0	0	0	0	0	0	0	0	0	0	0	0	0
7	rCGL2	11	0	30	10	3	30	0	0	98	1	33	33	3	2	0	12	0	1	149	0	21	0	2	0	1	0	0	24	103	14	0	4	0	23	0	2	2	0	8	5	6	0	12
8	rC14	6	4	37	32	27	7	0	21	32	11	41	15	15	5	12	3	32	19	83	8	24	21	36	7	14	23	7	206	40	115	8	13	36	7	21	14	0	4	5	23	29	25	21
9	GSLII	12	7	771	205	550	163	15	10	970	29	99	149	7	17	20	40	28	1628	2600	11	58	35	25	0	0	9	27	57	279	110	37	51	100	28	28	40	14	57	67	32	70	19	33
10	rSRL	54	12	83	46	60	36	35	65	180	270	309	114	41	40	154	198	230	37	209	146	102	132	109	11	36	116	59	466	10	384	111	62	204	148	154	120	7	29	36	74	109	28	47
11	rF17AG	39	19	1499	324	188	161	29	18	2413	79	105	266	15	18	21	60	26	174	3455	18	23	43	23	0	6	4	47	79	258	145	22	44	89	36	32	57	39	75	82	56	132	52	84
12	rGRFT	49	13	287	115	66	30	7	25	761	121	75	35	46	12	459	118	18	113	491	21	45	88	28	2	21	44	52	75	16	159	55	25	81	31	69	18	39	35	15	38	93	16	28
13	ConA	0	0	38	11	28	0	0	0	45	0	9	2	0	0	0	0	0	129	82	0	0	0	0	0	0	0	0	0	2	2	0	0	0	9	0	0	0	0	0	0	8	0	0
14	rOrysata	0	9	211	42	69	33	10	0	169	0	8	17	0	0	0	0	0	25	114	0	0	4	0	0	11	0	0	0	9	22	4	4	6	2	0	2	0	5	0	7	0	13	10
15	rPALa	45	55	2202	496	408	247	57	138	2661	184	187	494	62	97	258	142	101	242	13591	87	158	109	117	16	23	125	83	261	289	500	145	76	230	194	170	162	116	122	90	148	226	100	143
16	rBanana	291	84	232	574	258	129	159	512	216	2646	1076	481	98	241	1038	614	880	306	821	980	635	521	1344	93	351	1293	256	2694	298	2375	1494	245	908	1137	1189	649	145	196	179	535	535	424	437
17	rCalsepa	4	8	88	58	61	11	4	12	269	6	12	25	7	6	26	5	14	14	208	18	34	12	42	4	7	1	7	64	38	80	6	6	1	19	26	25	10	8	39	13	44	7	17
18	rRSL	4	2	88	50	15	15	0	0	189	1	0	25	0	2	5	0	1	10	43	1	8	4	1	0	0	0	0	5	11	0	0	5	12	1	4	1	1	3	0	7	4	1	4
19	rBC2LA	10	22	49	81	19	156	6	47	77	41	114	38	6	5	39	40	57	25	50	37	35	25	64	3	22	33	27	121	343	201	23	22	39	70	88	42	4	7	36	27	23	15	37
20	rAAL	375	129	470	1437	329	353	132	363	948	847	943	648	180	357	1567	512	592	583	1602	819	920	716	1535	63	446	518	251	1746	885	3239	965	364	467	983	1401	725	98	434	313	648	695	446	551
21	rRSIIL	192	120	4508	1261	569	843	137	195	3968	412	762	887	167	117	244	365	345	296	11585	191	252	331	303	15	86	186	211	670	2470	1580	154	250	419	389	266	294	151	267	293	526	623	428	696
22	rPhoSL	12	2	229	54	51	74	5	30	318	17	82	42	26	11	27	8	40	13	219	19	9	42	62	0	12	24	11	103	142	98	12	12	19	26	25	14	23	13	17	14	33	33	14
23	rAOL	19	7	41	91	53	35	14	33	130	71	65	42	17	56	117	41	62	27	116	36	78	67	142	2	37	33	23	82	47	306	76	13	45	32	64	58	21	16	37	53	67	54	54
24	rBC2LCN	99	149	2387	2623	1674	420	152	219	3071	300	361	717	124	177	601	376	343	5743	5669	229	441	439	965	69	165	157	266	825	533	2050	194	351	299	501	402	437	260	321	291	316	409	153	416
25	UEAI	0	0	41	23	28	41	0	0	41	0	0	27	5	0	0	6	0	14	35	3	0	4	6	0	0	0	0	8	0	2	0	5	0	0	2	0	0	3	0	0	2	6	1
26	TJAII	15	19	43	93	48	14	0	19	45	46	32	34	34	19	23	46	19	43	84	8	43	60	36	19	9	37	35	143	45	209	15	11	43	176	69	70	27	14	15	117	37	17	17
27	rGC2	28	43	129	60	75	27	12	14	277	59	73	28	29	16	48	71	42	35	169	40	43	67	65	6	33	25	15	192	43	203	5	27	32	80	106	54	17	41	29	45	30	11	45
28	rMOA	12	10	43	26	8	2	4	5	112	17	7	10	12	3	17	7	36	6	91	8	27	19	15	0	10	12	7	51	17	64	21	12	15	31	21	12	0	3	15	4	16	17	18
29	rPAIL	0	0	21	29	12	27	0	0	40	0	11	176	0	0	0	12	11	7	93	0	3	6	14	0	0	0	1	10	49	1	0	0	0	0	13	15	0	51	50	2	2	0	5
30	rGal3C	0	2	53	36	3	2	0	1	76	1	12	18	8	9	3	1	0	11	52	4	1	5	0	0	0	0	2	30	39	19	4	0	0	3	2	0	0	0	0	1	5	2	6
31	rLSLN	111	200	310	434	471	375	172	325	326	351	610	445	157	229	480	390	415	556	956	462	574	398	521	61	151	308	209	2658	591	1916	161	191	252	518	956	659	158	167	231	244	363	270	337
32	HPA	1	2	110	85	16	14	0	5	217	14	28	51	5	1	28	6	28	31	445	32	4	18	0	3	4	7	12	23	22	53	10	7	29	15	24	9	16	32	0	7	16	15	23
33	rPPL	0	0	98	89	70	63	4	0	109	3	12	29	1	2	0	0	0	3	225	0	0	0	0	0	7	0	0	5	30	13	12	5	4	6	2	15	0	0	2	9	0	11	1
34	rCNL	16	18	254	135	63	24	14	37	269	12	64	40	2	22	27	29	17	218	666	8	18	26	11	0	9	19	12	47	8	58	6	29	29	24	58	31	16	26	14	25	18	7	9
35	WFA	11	5	112	56	34	44	15	83	68	36	113	39	27	30	20	62	61	60	345	53	73	56	53	20	19	54	50	249	58	226	5	23	23	48	60	103	2	7	35	56	55	13	61
36	rABA	45	12	87	128	166	41	28	59	112	283	556	109	5	26	217	232	382	209	219	164	119	56	185	18	30	145	41	557	99	443	117	44	198	245	159	149	25	22	23	167	143	9	56
37	rDiscoidin I	10	5	111	81	129	56	0	7	95	12	76	181	1	4	7	50	37	12	244	9	14	31	37	0	2	15	14	102	167	43	9	22	14	29	23	17	4	6	2	10	18	8	17
38	rMalectin	95	6	1749	575	31	8	20	7	1991	37	16	266	8	9	21	11	21	35	559	0	29	0	0	0	0	0	0	1	11	20	4	4	4	5	32	33	11	71	54	12	21	3	14
39	CSA	0	0	258	61	44	101	11	2	269	21	76	47	8	4	19	22	3	22	2129	0	7	12	6	0	0	0	1	87	241	66	1	18	10	3	0	8	8	5	11	2	8	3	17
40	mIgG	0	0	4	0	0	0	0	0	0	0	0	26	0	0	1	0	0	0	4	0	0	0	0	0	0	0	0	0	0	0	0	0	0	0	0	0	0	0	0	0	0	0	0
41	gIgG	5	0	0	0	0	4	0	0	19	0	0	71	0	0	0	0	0	0	2	0	0	0	0	0	0	0	0	0	3	0	0	0	0	0	0	0	0	0	0	0	2	0	0
	Total count	1611	969	16935	9703	5813	4642	1082	2344	20956	5981	6771	5865	1133	1566	5602	3611	4026	10924	48330	3541	3968	3510	5912	424	1557	3243	1817	12487	9473	15224	3710	2030	3744	4981	5653	3952	1294	2087	2137	3295	4031	2280	3503
