## Supplementary material for "Integrated analysis of glycan and RNA in single cells": Table S11

### Sheet: Supplementary Table
Supplementary Table 11. GO enrichment analysis
Cell type	GOTERM_BP	Fold Enrichment	raw_P_value	BH_adjp	GeneID
NPC	GO:0045665~negative regulation of neuron differentiation	9.4723	3.27e-10	7.47e-07	ENSG00000153266, ENSG00000066279, ENSG00000134595, ENSG00000172201, ENSG00000150764, ENSG00000112333, ENSG00000110367, ENSG00000197921, ENSG00000144579, ENSG00000198719, ENSG00000138083, ENSG00000007372, ENSG00000106571, ENSG00000101752, ENSG00000101384
	GO:0045893~positive regulation of transcription, DNA-templated	2.80105	1.29e-08	1.47e-05	ENSG00000101493, ENSG00000181104, ENSG00000106689, ENSG00000177565, ENSG00000180530, ENSG00000184939, ENSG00000179222, ENSG00000156802, ENSG00000138795, ENSG00000122779, ENSG00000005483, ENSG00000166313, ENSG00000080298, ENSG00000165588, ENSG00000184402, ENSG00000033800, ENSG00000128610, ENSG00000104332, ENSG00000147180, ENSG00000064393, ENSG00000106799, ENSG00000103460, ENSG00000105204, ENSG0000…
	GO:0006915~apoptotic process	2.23818	1.86e-05	0.0141439	ENSG00000177189, ENSG00000242265, ENSG00000180370, ENSG00000170312, ENSG00000010322, ENSG00000116001, ENSG00000166313, ENSG00000143878, ENSG00000159251, ENSG00000105290, ENSG00000127946, ENSG00000119408, ENSG00000185650, ENSG00000121966, ENSG00000176907, ENSG00000054523, ENSG00000164978, ENSG00000182985, ENSG00000184349, ENSG00000163545, ENSG00000129675, ENSG00000106799, ENSG00000103460, ENSG0000…
	GO:0007411~axon guidance	3.6741	3.09e-05	0.01767	ENSG00000153266, ENSG00000004848, ENSG00000149294, ENSG00000106689, ENSG00000157851, ENSG00000133026, ENSG00000154928, ENSG00000170759, ENSG00000007372, ENSG00000063660, ENSG00000106571, ENSG00000090776, ENSG00000125266, ENSG00000165588, ENSG00000128610, ENSG00000184349
	GO:0021542~dentate gyrus development	12.4811	8.18e-05	0.0373622	ENSG00000153266, ENSG00000159388, ENSG00000112333, ENSG00000110492, ENSG00000137343, ENSG00000138795
	GO:0000122~negative regulation of transcription from RNA polymerase II promoter	1.96183	9.87e-05	0.0375876	ENSG00000177565, ENSG00000180530, ENSG00000184939, ENSG00000134595, ENSG00000106829, ENSG00000196689, ENSG00000138795, ENSG00000099284, ENSG00000175745, ENSG00000276644, ENSG00000116560, ENSG00000106462, ENSG00000168734, ENSG00000033800, ENSG00000128610, ENSG00000153266, ENSG00000179456, ENSG00000004848, ENSG00000064393, ENSG00000129474, ENSG00000107249, ENSG00000172201, ENSG00000159388, ENSG0000…
	GO:0007156~homophilic cell adhesion via plasma membrane adhesion molecules	3.42225	0.000128	0.0418024	ENSG00000130202, ENSG00000069188, ENSG00000140937, ENSG00000150093, ENSG00000105767, ENSG00000196576, ENSG00000083857, ENSG00000196159, ENSG00000151376, ENSG00000143126, ENSG00000171603, ENSG00000170558, ENSG00000169851, ENSG00000118946, ENSG00000182985
iPSC	GO:0006364~rRNA processing	5.84209	1.12e-28	3.25e-25	ENSG00000160208, ENSG00000110104, ENSG00000110700, ENSG00000130713, ENSG00000177600, ENSG00000197728, ENSG00000142541, ENSG00000163682, ENSG00000166197, ENSG00000100029, ENSG00000105193, ENSG00000109475, ENSG00000167526, ENSG00000141456, ENSG00000125691, ENSG00000184967, ENSG00000177971, ENSG00000150990, ENSG00000065268, ENSG00000165271, ENSG00000112159, ENSG00000136942, ENSG00000149806, ENSG0000…
	GO:0006413~translational initiation	6.95795	2.16e-25	3.12e-22	ENSG00000198242, ENSG00000114867, ENSG00000110700, ENSG00000134419, ENSG00000112306, ENSG00000177600, ENSG00000197728, ENSG00000142541, ENSG00000163682, ENSG00000229117, ENSG00000105193, ENSG00000109475, ENSG00000161960, ENSG00000106263, ENSG00000172809, ENSG00000167526, ENSG00000106682, ENSG00000205609, ENSG00000125691, ENSG00000178982, ENSG00000137818, ENSG00000130741, ENSG00000118181, ENSG0000…
	GO:0006412~translation	4.75854	2.81e-23	2.71e-20	ENSG00000130312, ENSG00000114867, ENSG00000110700, ENSG00000137547, ENSG00000266472, ENSG00000177600, ENSG00000197728, ENSG00000142541, ENSG00000163682, ENSG00000005022, ENSG00000169100, ENSG00000105193, ENSG00000125445, ENSG00000109475, ENSG00000062582, ENSG00000163923, ENSG00000167526, ENSG00000165502, ENSG00000125691, ENSG00000122140, ENSG00000113407, ENSG00000136942, ENSG00000149806, ENSG0000…
	GO:0098609~cell-cell adhesion	4.41607	1.38e-21	1e-18	ENSG00000002834, ENSG00000074800, ENSG00000105355, ENSG00000158769, ENSG00000114867, ENSG00000115677, ENSG00000247596, ENSG00000197728, ENSG00000119888, ENSG00000117450, ENSG00000109475, ENSG00000142864, ENSG00000106682, ENSG00000106636, ENSG00000132341, ENSG00000158710, ENSG00000096384, ENSG00000274750, ENSG00000138363, ENSG00000085733, ENSG00000169710, ENSG00000149925, ENSG00000011009, ENSG0000…
	GO:0000184~nuclear-transcribed mRNA catabolic process, nonsense-mediated decay	6.40378	4.8e-19	2.78e-16	ENSG00000198242, ENSG00000114867, ENSG00000110700, ENSG00000134419, ENSG00000112306, ENSG00000120705, ENSG00000177600, ENSG00000197728, ENSG00000142541, ENSG00000163682, ENSG00000229117, ENSG00000105193, ENSG00000109475, ENSG00000172809, ENSG00000167526, ENSG00000125691, ENSG00000137818, ENSG00000118181, ENSG00000198952, ENSG00000083845, ENSG00000136942, ENSG00000168028, ENSG00000149806, ENSG0000…
	GO:0006614~SRP-dependent cotranslational protein targeting to membrane	7.14693	1.58e-18	7.59e-16	ENSG00000198242, ENSG00000110700, ENSG00000134419, ENSG00000112306, ENSG00000177600, ENSG00000197728, ENSG00000142541, ENSG00000163682, ENSG00000229117, ENSG00000105193, ENSG00000109475, ENSG00000172809, ENSG00000167526, ENSG00000125691, ENSG00000137818, ENSG00000118181, ENSG00000083845, ENSG00000136942, ENSG00000168028, ENSG00000149806, ENSG00000233927, ENSG00000197958, ENSG00000144713, ENSG0000…
	GO:0019083~viral transcription	6.14189	6.72e-17	2.78e-14	ENSG00000198242, ENSG00000110700, ENSG00000134419, ENSG00000112306, ENSG00000177600, ENSG00000197728, ENSG00000142541, ENSG00000163682, ENSG00000229117, ENSG00000105193, ENSG00000109475, ENSG00000172809, ENSG00000167526, ENSG00000125691, ENSG00000137818, ENSG00000118181, ENSG00000083845, ENSG00000136942, ENSG00000168028, ENSG00000149806, ENSG00000233927, ENSG00000197958, ENSG00000144713, ENSG0000…
	GO:0016032~viral process	2.85117	6.46e-09	2.34e-06	ENSG00000177885, ENSG00000213585, ENSG00000165916, ENSG00000110104, ENSG00000076248, ENSG00000144381, ENSG00000114867, ENSG00000197157, ENSG00000181163, ENSG00000159377, ENSG00000111057, ENSG00000171345, ENSG00000100804, ENSG00000006451, ENSG00000160691, ENSG00000005022, ENSG00000108561, ENSG00000087088, ENSG00000161960, ENSG00000277791, ENSG00000140545, ENSG00000106682, ENSG00000099817, ENSG0000…
	GO:0060071~Wnt signaling pathway, planar cell polarity pathway	4.74287	1.02e-08	3.29e-06	ENSG00000067560, ENSG00000131467, ENSG00000092010, ENSG00000101182, ENSG00000108518, ENSG00000155760, ENSG00000165916, ENSG00000159377, ENSG00000042753, ENSG00000100804, ENSG00000185483, ENSG00000221983, ENSG00000141480, ENSG00000159352, ENSG00000143947, ENSG00000013275, ENSG00000277791, ENSG00000142632, ENSG00000108344, ENSG00000161203, ENSG00000076716
	GO:0043488~regulation of mRNA stability	4.46683	1.32e-08	3.81e-06	ENSG00000131467, ENSG00000092010, ENSG00000101182, ENSG00000165916, ENSG00000077348, ENSG00000130713, ENSG00000114867, ENSG00000159377, ENSG00000119335, ENSG00000100804, ENSG00000152518, ENSG00000100823, ENSG00000221983, ENSG00000159352, ENSG00000143947, ENSG00000013275, ENSG00000163932, ENSG00000277791, ENSG00000142864, ENSG00000109971, ENSG00000108344, ENSG00000106211
	GO:0061621~canonical glycolysis	9.27727	1.66e-08	4.36e-06	ENSG00000074800, ENSG00000108515, ENSG00000149925, ENSG00000067057, ENSG00000067225, ENSG00000111669, ENSG00000159399, ENSG00000111640, ENSG00000105220, ENSG00000156515, ENSG00000102144, ENSG00000171314
	GO:0070125~mitochondrial translational elongation	4.78589	2.13e-08	5.14e-06	ENSG00000130312, ENSG00000242485, ENSG00000137547, ENSG00000266472, ENSG00000074071, ENSG00000175756, ENSG00000278845, ENSG00000204568, ENSG00000182180, ENSG00000116221, ENSG00000167862, ENSG00000086504, ENSG00000061794, ENSG00000125901, ENSG00000096080, ENSG00000262814, ENSG00000128626, ENSG00000125445, ENSG00000179271, ENSG00000062582
	GO:0070126~mitochondrial translational termination	4.67459	3.21e-08	7.14e-06	ENSG00000130312, ENSG00000242485, ENSG00000137547, ENSG00000266472, ENSG00000074071, ENSG00000175756, ENSG00000278845, ENSG00000204568, ENSG00000182180, ENSG00000116221, ENSG00000167862, ENSG00000086504, ENSG00000061794, ENSG00000125901, ENSG00000096080, ENSG00000262814, ENSG00000128626, ENSG00000125445, ENSG00000179271, ENSG00000062582
	GO:1904874~positive regulation of telomerase RNA localization to Cajal body	12.9219	8.25e-08	1.71e-05	ENSG00000183207, ENSG00000115484, ENSG00000145912, ENSG00000120438, ENSG00000150753, ENSG00000146731, ENSG00000166226, ENSG00000182117, ENSG00000163468
	GO:0006094~gluconeogenesis	6.39569	1.27e-07	2.44e-05	ENSG00000074800, ENSG00000108515, ENSG00000111669, ENSG00000128272, ENSG00000111640, ENSG00000171314, ENSG00000149925, ENSG00000226784, ENSG00000100889, ENSG00000014641, ENSG00000125166, ENSG00000105220, ENSG00000102144, ENSG00000100075
	GO:0006096~glycolytic process	7.09438	4.25e-07	7.69e-05	ENSG00000074800, ENSG00000108515, ENSG00000149925, ENSG00000226784, ENSG00000111669, ENSG00000159399, ENSG00000111640, ENSG00000105220, ENSG00000156515, ENSG00000134333, ENSG00000102144, ENSG00000171314
	GO:0035019~somatic stem cell population maintenance	4.63863	2.86e-06	0.000487	ENSG00000111704, ENSG00000157933, ENSG00000105258, ENSG00000130182, ENSG00000156925, ENSG00000177700, ENSG00000241186, ENSG00000169744, ENSG00000152518, ENSG00000146904, ENSG00000204531, ENSG00000131914, ENSG00000121570, ENSG00000147596, ENSG00000099817
	GO:0001731~formation of translation preinitiation complex	8.22303	6.16e-06	0.00099	ENSG00000178982, ENSG00000130741, ENSG00000184110, ENSG00000063046, ENSG00000107581, ENSG00000106263, ENSG00000139726, ENSG00000106682, ENSG00000205609
	GO:0006418~tRNA aminoacylation for protein translation	5.81864	1.15e-05	0.0017536	ENSG00000179115, ENSG00000106105, ENSG00000113407, ENSG00000090861, ENSG00000247626, ENSG00000134684, ENSG00000140105, ENSG00000134440, ENSG00000196305, ENSG00000065427, ENSG00000204394
	GO:1904871~positive regulation of protein localization to Cajal body	15.0756	1.48e-05	0.00213745	ENSG00000115484, ENSG00000120438, ENSG00000150753, ENSG00000146731, ENSG00000166226, ENSG00000163468
	GO:0008283~cell proliferation	2.15771	1.58e-05	0.00217708	ENSG00000162729, ENSG00000157933, ENSG00000198242, ENSG00000090273, ENSG00000213445, ENSG00000163938, ENSG00000113356, ENSG00000136997, ENSG00000138279, ENSG00000136810, ENSG00000162493, ENSG00000152518, ENSG00000117450, ENSG00000163041, ENSG00000185651, ENSG00000100029, ENSG00000100462, ENSG00000141753, ENSG00000050820, ENSG00000141510, ENSG00000071626, ENSG00000076716, ENSG00000111704, ENSG0000…
	GO:0045815~positive regulation of gene expression, epigenetic	4.58438	1.87e-05	0.00245634	ENSG00000197153, ENSG00000276180, ENSG00000075624, ENSG00000274618, ENSG00000132382, ENSG00000197238, ENSG00000177700, ENSG00000274750, ENSG00000163041, ENSG00000203852, ENSG00000183598, ENSG00000165732, ENSG00000099817
	GO:0050821~protein stabilization	3.11639	2.02e-05	0.00253793	ENSG00000102096, ENSG00000108518, ENSG00000114209, ENSG00000144381, ENSG00000167085, ENSG00000150753, ENSG00000111640, ENSG00000172046, ENSG00000096384, ENSG00000172534, ENSG00000115484, ENSG00000168884, ENSG00000116030, ENSG00000120438, ENSG00000163932, ENSG00000146731, ENSG00000273841, ENSG00000166226, ENSG00000163468, ENSG00000215021
	GO:0006521~regulation of cellular amino acid metabolic process	4.82418	2.68e-05	0.00323067	ENSG00000131467, ENSG00000092010, ENSG00000100804, ENSG00000101182, ENSG00000165916, ENSG00000159352, ENSG00000013275, ENSG00000159377, ENSG00000155096, ENSG00000277791, ENSG00000104904, ENSG00000108344
	GO:0006457~protein folding	2.75189	3.06e-05	0.00354533	ENSG00000183207, ENSG00000090273, ENSG00000196262, ENSG00000105701, ENSG00000069345, ENSG00000270757, ENSG00000090861, ENSG00000150753, ENSG00000133265, ENSG00000113312, ENSG00000136810, ENSG00000115541, ENSG00000096384, ENSG00000004478, ENSG00000113013, ENSG00000115484, ENSG00000164284, ENSG00000120438, ENSG00000078369, ENSG00000146731, ENSG00000166226, ENSG00000109971, ENSG00000163468
	GO:0006446~regulation of translational initiation	5.74307	3.88e-05	0.00431315	ENSG00000178982, ENSG00000114867, ENSG00000184110, ENSG00000063046, ENSG00000107581, ENSG00000161960, ENSG00000106263, ENSG00000106682, ENSG00000205609, ENSG00000106211
	GO:0043066~negative regulation of apoptotic process	1.9555	4.29e-05	0.00459547	ENSG00000181885, ENSG00000243678, ENSG00000114209, ENSG00000076248, ENSG00000144381, ENSG00000181163, ENSG00000136158, ENSG00000111057, ENSG00000084207, ENSG00000136997, ENSG00000136830, ENSG00000113013, ENSG00000164111, ENSG00000119888, ENSG00000125968, ENSG00000011052, ENSG00000126432, ENSG00000160710, ENSG00000141510, ENSG00000215021, ENSG00000102096, ENSG00000240972, ENSG00000104312, ENSG0000…
	GO:0000398~mRNA splicing, via spliceosome	2.45361	5.88e-05	0.00607103	ENSG00000076924, ENSG00000105258, ENSG00000067596, ENSG00000157110, ENSG00000099783, ENSG00000105618, ENSG00000177700, ENSG00000130332, ENSG00000143977, ENSG00000273173, ENSG00000169564, ENSG00000172409, ENSG00000167088, ENSG00000128739, ENSG00000125743, ENSG00000183431, ENSG00000161547, ENSG00000099817, ENSG00000109971, ENSG00000099995, ENSG00000143368, ENSG00000125835, ENSG00000123136, ENSG0000…
	GO:0038061~NIK/NF-kappaB signaling	4.02015	7.38e-05	0.00736538	ENSG00000131467, ENSG00000092010, ENSG00000101182, ENSG00000165916, ENSG00000130725, ENSG00000159377, ENSG00000100804, ENSG00000221983, ENSG00000159352, ENSG00000143947, ENSG00000013275, ENSG00000277791, ENSG00000108344
	GO:0033209~tumor necrosis factor-mediated signaling pathway	2.99748	0.00016	0.0154038	ENSG00000131467, ENSG00000092010, ENSG00000129235, ENSG00000101182, ENSG00000165916, ENSG00000103490, ENSG00000159377, ENSG00000111057, ENSG00000170421, ENSG00000100804, ENSG00000221983, ENSG00000159352, ENSG00000143947, ENSG00000013275, ENSG00000277791, ENSG00000089486, ENSG00000108344
	GO:0042981~regulation of apoptotic process	2.34183	0.000242	0.0225602	ENSG00000153179, ENSG00000076604, ENSG00000198286, ENSG00000136603, ENSG00000130402, ENSG00000134602, ENSG00000072110, ENSG00000165280, ENSG00000167085, ENSG00000169230, ENSG00000168040, ENSG00000176720, ENSG00000139269, ENSG00000133134, ENSG00000133112, ENSG00000141682, ENSG00000160570, ENSG00000087088, ENSG00000103202, ENSG00000142864, ENSG00000103024, ENSG00000141510, ENSG00000050820, ENSG0000…
	GO:0032543~mitochondrial translation	5.02519	0.000314	0.0283666	ENSG00000204568, ENSG00000182180, ENSG00000122140, ENSG00000096080, ENSG00000128626, ENSG00000062582, ENSG00000125445, ENSG00000266472, ENSG00000074071
	GO:0000387~spliceosomal snRNP assembly	5.74307	0.000344	0.0296985	ENSG00000125835, ENSG00000143977, ENSG00000167088, ENSG00000179409, ENSG00000125743, ENSG00000100462, ENSG00000124562, ENSG00000116455
	GO:0006334~nucleosome assembly	2.92374	0.000349	0.0296985	ENSG00000197153, ENSG00000276180, ENSG00000274618, ENSG00000181163, ENSG00000197238, ENSG00000119335, ENSG00000274750, ENSG00000185130, ENSG00000186310, ENSG00000163041, ENSG00000168298, ENSG00000203852, ENSG00000273703, ENSG00000183598, ENSG00000277224, ENSG00000124575
	GO:1904851~positive regulation of establishment of protein localization to telomere	12.563	0.000361	0.0297651	ENSG00000115484, ENSG00000120438, ENSG00000150753, ENSG00000146731, ENSG00000166226
	GO:0045814~negative regulation of gene expression, epigenetic	4.36973	0.00037	0.0297651	ENSG00000274750, ENSG00000197153, ENSG00000276180, ENSG00000088305, ENSG00000274618, ENSG00000163041, ENSG00000203852, ENSG00000008083, ENSG00000197238, ENSG00000183598
	GO:0007179~transforming growth factor beta receptor signaling pathway	3.16192	0.000434	0.0335562	ENSG00000067560, ENSG00000158769, ENSG00000157933, ENSG00000136603, ENSG00000130725, ENSG00000159840, ENSG00000082781, ENSG00000221983, ENSG00000141480, ENSG00000125968, ENSG00000143947, ENSG00000160973, ENSG00000124486, ENSG00000243709
	GO:0031145~anaphase-promoting complex-dependent catabolic process	3.35012	0.000441	0.0335562	ENSG00000131467, ENSG00000092010, ENSG00000101182, ENSG00000108106, ENSG00000165916, ENSG00000159377, ENSG00000100804, ENSG00000221983, ENSG00000159352, ENSG00000143947, ENSG00000013275, ENSG00000277791, ENSG00000108344
	GO:0043161~proteasome-mediated ubiquitin-dependent protein catabolic process	2.2887	0.000462	0.0335865	ENSG00000131467, ENSG00000092010, ENSG00000146083, ENSG00000101182, ENSG00000154277, ENSG00000165916, ENSG00000165280, ENSG00000159377, ENSG00000159069, ENSG00000136014, ENSG00000100804, ENSG00000137055, ENSG00000145916, ENSG00000221983, ENSG00000141480, ENSG00000159352, ENSG00000143947, ENSG00000013275, ENSG00000277791, ENSG00000126107, ENSG00000141510, ENSG00000108344, ENSG00000181788
	GO:0000302~response to reactive oxygen species	4.7607	0.000464	0.0335865	ENSG00000130203, ENSG00000104687, ENSG00000117450, ENSG00000117592, ENSG00000126432, ENSG00000084207, ENSG00000233276, ENSG00000136810, ENSG00000172115
	GO:0098869~cellular oxidant detoxification	3.49578	0.000554	0.0390806	ENSG00000129235, ENSG00000130203, ENSG00000104687, ENSG00000008394, ENSG00000117592, ENSG00000178980, ENSG00000271303, ENSG00000126432, ENSG00000123131, ENSG00000084207, ENSG00000233276, ENSG00000136810
	GO:0051436~negative regulation of ubiquitin-protein ligase activity involved in mitotic cell cycle	3.44584	0.000628	0.0432685	ENSG00000131467, ENSG00000092010, ENSG00000100804, ENSG00000101182, ENSG00000165916, ENSG00000221983, ENSG00000143947, ENSG00000159352, ENSG00000013275, ENSG00000159377, ENSG00000277791, ENSG00000108344
	GO:0050852~T cell receptor signaling pathway	2.54798	0.000685	0.0460901	ENSG00000131467, ENSG00000092010, ENSG00000182866, ENSG00000198286, ENSG00000101182, ENSG00000104312, ENSG00000165916, ENSG00000154096, ENSG00000159377, ENSG00000100804, ENSG00000165283, ENSG00000221983, ENSG00000159352, ENSG00000143947, ENSG00000013275, ENSG00000277791, ENSG00000050820, ENSG00000108344
	GO:0002181~cytoplasmic translation	6.11762	0.00072	0.0473271	ENSG00000137818, ENSG00000163682, ENSG00000163584, ENSG00000063046, ENSG00000177600, ENSG00000162244, ENSG00000106682
