## Supplementary material for "Integrated analysis of glycan and RNA in single cells": Table S14

### Sheet: TableS11
Table S14. Primer sequence
i7 index primer	CAAGCAGAAGACGGCATACGAGATXXXXXXXXGTGACTGGAGTTCAGACGTGTGCTCTTCCGATCTGA
i5 index primer	AATGATACGGCGACCACCGAGATCTACACXXXXXXXXACACTCTTTCCCTACACGACGCTCTTCCGATCTCTG
	"XXXXXXXX "are cell barcode sequence. The sequence is described below.
Index 1 (i7) Adapters
i7 Index Name	Bases in Adapter
D701	ATTACTCG
D702	TCCGGAGA
D703	CGCTCATT
D704	GAGATTCC
D705	ATTCAGAA
D706	GAATTCGT
D707	CTGAAGCT
D708	TAATGCGC
D709	CGGCTATG
D710	TCCGCGAA
D711	TCTCGCGC
D712	AGCGATAG
N701	TCGCCTTA
N702	CTAGTACG
N703	TTCTGCCT
N704	GCTCAGGA
N705	AGGAGTCC
N706	CATGCCTA
N707	GTAGAGAG
N708	CCTCTCTG
N709	AGCGTAGC
N710	CAGCCTCG
N711	TGCCTCTT
N712	TCCTCTAC
N714	TCATGAGC
N715	CCTGAGAT
N716	TAGCGAGT
N718	GTAGCTCC
N719	TACTACGC
N720	AGGCTCCG
N721	GCAGCGTA
N722	CTGCGCAT
N723	GAGCGCTA
N724	CGCTCAGT
N726	GTCTTAGG
N727	ACTGATCG
N728	TAGCTGCA
N729	GACGTCGA
Index 2 (i5) Adapters
i5 Index Name	Bases in Adapter
D501	TATAGCCT
D502	ATAGAGGC
D503	CCTATCCT
D504	GGCTCTGA
D505	AGGCGAAG
D506	TAATCTTA
D507	CAGGACGT
D508	GTACTGAC
S501	TAGATCGC
S502	CTCTCTAT
S503	TATCCTCT
S504	AGAGTAGA
S505	GTAAGGAG
S506	ACTGCATA
S507	AAGGAGTA
S508	CTAAGCCT
S510	CGTCTAAT
S511	TCTCTCCG
S513	TCGACTAG
S515	TTCTAGCT
S516	CCTAGAGT
S517	GCGTAAGA
S518	CTATTAAG
S520	AAGGCTAT
S521	GAGCCTTA
S522	TTATGCGA
